# The genomic and epigenomic evolutionary history of papillary renal cell carcinomas

**DOI:** 10.1101/478156

**Authors:** Bin Zhu, Maria Luana Poeta, Manuela Costantini, Tongwu Zhang, Jianxin Shi, Steno Sentinelli, Wei Zhao, Vincenzo Pompeo, Maurizio Cardelli, Boian S. Alexandrov, Burcak Otlu, Xing Hua, Kristine Jones, Seth Brodie, Jorge R. Toro, Meredith Yeager, Mingyi Wang, Belynda Hicks, Ludmil B. Alexandrov, Kevin M. Brown, David C. Wedge, Stephen Chanock, Vito Michele Fazio, Michele Gallucci, Maria Teresa Landi

## Abstract

Intratumor heterogeneity (ITH) and tumor evolution have been well described for clear cell renal cell carcinomas (ccRCC), but they are less studied for other kidney cancer subtypes. Here we investigate ITH and clonal evolution of papillary renal cell carcinoma (pRCC) and rarer kidney cancer subtypes, integrating whole-genome sequencing and DNA methylation data. In 29 tumors, up to 10 samples from the center to the periphery of each tumor, and metastatic samples in 2 cases, enable phylogenetic analysis of spatial features of clonal expansion, which shows congruent patterns of genomic and epigenomic evolution. In contrast to previous studies of ccRCC, in pRCC driver gene mutations and most arm-level somatic copy number alterations (SCNAs) are clonal. These findings suggest that a single biopsy would be sufficient to identify the important genetic drivers and targeting large-scale SCNAs may improve pRCC treatment, which is currently poor. While type 1 pRCC displays near absence of structural variants (SVs), the more aggressive type 2 pRCC and the rarer subtypes have numerous SVs, which should be pursued for prognostic significance.
