## Supplementary material for "The genomic and epigenomic evolutionary history of papillary renal cell carcinomas": Supplementary Data 2.xlsx

### Sheet: Table S3
	Data S2. List of samples included in each genomic and epigenomic analysis
Barcode	Barcode2	Sample Size	Subject	WGS_Normal	WGS_Tumor	WGS	Target_Normal	Target_Tumor	Target	Methylation_Normal	Methylation_Tumor	Methylation	Genotyping_Tumor	Genotyping
cdRCC_1697_10_T01	cdRCC_1697_10	10	KID_1697	GPK0144_0421	GPK0144_0401	Y	GPK0144_0421	GPK0144_0401	Y	GPK0144_0421	GPK0144_0401	Y	GPK0144_0401	Y
cdRCC_1697_10_T02	cdRCC_1697_10	10	KID_1697	GPK0144_0421	GPK0144_0402	Y	GPK0144_0421	GPK0144_0402	Y	GPK0144_0421	GPK0144_0402	Y	GPK0144_0402	Y
cdRCC_1697_10_T03	cdRCC_1697_10	10	KID_1697	GPK0144_0421	GPK0144_0403	Y	GPK0144_0421	GPK0144_0403	Y	GPK0144_0421	GPK0144_0403	Y	GPK0144_0403	Y
cdRCC_1697_10_T04	cdRCC_1697_10	10	KID_1697	GPK0144_0421	GPK0144_0404	Y	GPK0144_0421	GPK0144_0404	Y	GPK0144_0421	GPK0144_0404	Y	GPK0144_0404	Y
cdRCC_1697_10_T05	cdRCC_1697_10	10	KID_1697	GPK0144_0421	GPK0144_0405	Y	GPK0144_0421	GPK0144_0405	Y	GPK0144_0421	GPK0144_0405	Y	GPK0144_0405	Y
cdRCC_1697_10_T06	cdRCC_1697_10	10	KID_1697	GPK0144_0421	GPK0144_0406	Y	GPK0144_0421	GPK0144_0406	Y	GPK0144_0421	GPK0144_0406	Y	GPK0144_0406	Y
cdRCC_1697_10_T07	cdRCC_1697_10	10	KID_1697	GPK0144_0421	GPK0144_0407	Y	GPK0144_0421	GPK0144_0407	Y	GPK0144_0421	GPK0144_0407	Y	GPK0144_0407	Y
cdRCC_1697_10_T08	cdRCC_1697_10	10	KID_1697	GPK0144_0421	GPK0144_0408	Y	GPK0144_0421	GPK0144_0408	Y	GPK0144_0421	GPK0144_0408	Y	GPK0144_0408	Y
cdRCC_1697_10_M01	cdRCC_1697_10	10	KID_1697	GPK0144_0421	GPK0144_0431	Y	GPK0144_0421	GPK0144_0431	Y	GPK0144_0421	GPK0144_0431	Y	GPK0144_0431	Y
cdRCC_1697_10_M02	cdRCC_1697_10	10	KID_1697	GPK0144_0421	GPK0144_0432	Y	GPK0144_0421	GPK0144_0432	Y	GPK0144_0421	GPK0144_0432	Y	GPK0144_0432	Y
cdRCC_1929_03_T01	cdRCC_1929_03	3	KID_1929	GPK0149_0421	GPK0149_0401	Y	GPK0149_0421	GPK0149_0401	Y	GPK0149_0421	GPK0149_0401	Y	GPK0149_0401	Y
cdRCC_1929_03_T02	cdRCC_1929_03	3	KID_1929	GPK0149_0421	GPK0149_0402	Y	GPK0149_0421	GPK0149_0402	Y	GPK0149_0421	GPK0149_0402	Y	GPK0149_0402	Y
cdRCC_1929_03_T03	cdRCC_1929_03	3	KID_1929	GPK0149_0421	GPK0149_0403	Y	GPK0149_0421	GPK0149_0403	Y	GPK0149_0421	GPK0149_0403	Y	GPK0149_0403	Y
mixRCC_2028_03_T01	mixRCC_2028_03	3	KID_2028	GPK4049_0421	GPK4049_0401	Y
mixRCC_2028_03_T02	mixRCC_2028_03	3	KID_2028	GPK4049_0421	GPK4049_0402	Y
mixRCC_2028_03_T03	mixRCC_2028_03	3	KID_2028	GPK4049_0421	GPK4049_0403	Y
pRCC1_1671_08_T01	pRCC1_1671_08	8	KID_1671	GPK4007_0421	GPK4007_0401	Y	GPK4007_0421	GPK4007_0401	Y	GPK4007_0421	GPK4007_0401	Y	GPK4007_0401	Y
pRCC1_1671_08_T02	pRCC1_1671_08	8	KID_1671	GPK4007_0421	GPK4007_0402	Y	GPK4007_0421	GPK4007_0402	Y	GPK4007_0421	GPK4007_0402	Y	GPK4007_0402	Y
pRCC1_1671_08_T03	pRCC1_1671_08	8	KID_1671	GPK4007_0421	GPK4007_0403	Y	GPK4007_0421	GPK4007_0403	Y	GPK4007_0421	GPK4007_0403	Y	GPK4007_0403	Y
pRCC1_1671_08_T04	pRCC1_1671_08	8	KID_1671	GPK4007_0421	GPK4007_0404	Y	GPK4007_0421	GPK4007_0404	Y	GPK4007_0421	GPK4007_0404	Y	GPK4007_0404	Y
pRCC1_1671_08_T05	pRCC1_1671_08	8	KID_1671	GPK4007_0421	GPK4007_0405	Y	GPK4007_0421	GPK4007_0405	Y	GPK4007_0421	GPK4007_0405	Y	GPK4007_0405	Y
pRCC1_1671_08_T06	pRCC1_1671_08	8	KID_1671	GPK4007_0421	GPK4007_0406	Y	GPK4007_0421	GPK4007_0406	Y	GPK4007_0421	GPK4007_0406	Y	GPK4007_0406	Y
pRCC1_1671_08_T07	pRCC1_1671_08	8	KID_1671	GPK4007_0421	GPK4007_0407	Y	GPK4007_0421	GPK4007_0407	Y	GPK4007_0421	GPK4007_0407	Y	GPK4007_0407	Y
pRCC1_1671_08_T08	pRCC1_1671_08	8	KID_1671	GPK4007_0421	GPK4007_0408	Y	GPK4007_0421	GPK4007_0408	Y	GPK4007_0421	GPK4007_0408	Y	GPK4007_0408	Y
pRCC1_1689_06_T01	pRCC1_1689_06	6	KID_1689	GPK4008_0421	GPK4008_0401	Y	GPK4008_0421	GPK4008_0401	Y	GPK4008_0421	GPK4008_0401	Y	GPK4008_0401	Y
pRCC1_1689_06_T02	pRCC1_1689_06	6	KID_1689	GPK4008_0421	GPK4008_0402	Y	GPK4008_0421	GPK4008_0402	Y	GPK4008_0421	GPK4008_0402	Y	GPK4008_0402	Y
pRCC1_1689_06_T03	pRCC1_1689_06	6	KID_1689	GPK4008_0421	GPK4008_0403	Y	GPK4008_0421	GPK4008_0403	Y	GPK4008_0421	GPK4008_0403	Y	GPK4008_0403	Y
pRCC1_1689_06_T04	pRCC1_1689_06	6	KID_1689	GPK4008_0421	GPK4008_0404	Y	GPK4008_0421	GPK4008_0404	Y	GPK4008_0421	GPK4008_0404	Y	GPK4008_0404	Y
pRCC1_1689_06_T05	pRCC1_1689_06	6	KID_1689	GPK4008_0421	GPK4008_0405	Y	GPK4008_0421	GPK4008_0405	Y	GPK4008_0421	GPK4008_0405	Y	GPK4008_0405	Y
pRCC1_1689_06_T06	pRCC1_1689_06	6	KID_1689	GPK4008_0421	GPK4008_0406	Y	GPK4008_0421	GPK4008_0406	Y	GPK4008_0421	GPK4008_0406	Y	GPK4008_0406	Y
pRCC1_1416_04_T01	pRCC1_1416_04	4	KID_1416	GPK4035_0421	GPK4035_0401	Y	GPK7027_2000	GPK4035_0401	Y	GPK4035_0421	GPK4035_0401	Y	GPK4035_0401	Y
pRCC1_1416_04_T02	pRCC1_1416_04	4	KID_1416	GPK4035_0421	GPK4035_0402	Y	GPK7027_2000	GPK4035_0402	Y	GPK4035_0421	GPK4035_0402	Y	GPK4035_0402	Y
pRCC1_1416_04_T03	pRCC1_1416_04	4	KID_1416	GPK4035_0421	GPK4035_0403	Y	GPK7027_2000	GPK4035_0403	Y	GPK4035_0421	GPK4035_0403	Y	GPK4035_0403	Y
pRCC1_1416_04_T04	pRCC1_1416_04	4	KID_1416	GPK4035_0421	GPK4035_0404	Y	GPK7027_2000	GPK4035_0404	Y	GPK4035_0421	GPK4035_0404	Y	GPK4035_0404	Y
pRCC1_1394_02_T01	pRCC1_1394_02	2	KID_1394	GPK4027_0421	GPK4027_0401	Y	GPK7033_2000	GPK4027_0401	Y	GPK4027_0421	GPK4027_0401	Y	GPK4027_0401	Y
pRCC1_1394_02_T02	pRCC1_1394_02	2	KID_1394	GPK4027_0421	GPK4027_0402	Y	GPK7033_2000	GPK4027_0402	Y	GPK4027_0421	GPK4027_0402	Y	GPK4027_0402	Y
pRCC1_1550_02_T01	pRCC1_1550_02	2	KID_1550	GPK4036_0421	GPK4036_0401	Y	GPK4036_0421	GPK4036_0401	Y	GPK4036_0421	GPK4036_0401	Y	GPK4036_0401	Y
pRCC1_1550_02_T02	pRCC1_1550_02	2	KID_1550	GPK4036_0421	GPK4036_0402	Y	GPK4036_0421	GPK4036_0402	Y	GPK4036_0421	GPK4036_0402	Y	GPK4036_0402	Y
pRCC1_1699_01_T01	pRCC1_1699_01	1	KID_1699	GPK4010_0421	GPK4010_0401	Y	GPK7026_2000	GPK4010_0401	Y	GPK4010_0421	GPK4010_0401	Y	GPK4010_0401	Y
pRCC1_1708_01_T01	pRCC1_1708_01	1	KID_1708	GPK4013_0421	GPK4013_0401	Y	GPK7017_2000	GPK4013_0401	Y	GPK4013_0421	GPK4013_0401	Y	GPK4013_0401	Y
pRCC1_1735_01_T01	pRCC1_1735_01	1	KID_1735	GPK7054_2000	GPK4014_0401	Y	GPK7054_2000	GPK4014_0401	Y				GPK4014_0401	Y
pRCC1_1662_01_T01	pRCC1_1662_01	1	KID_1662	GPK7048_2000	GPK4015_0401	Y	GPK7048_2000	GPK4015_0401	Y				GPK4015_0401	Y
pRCC1_1654_01_T01	pRCC1_1654_01	1	KID_1654	GPK7006_2000	GPK4017_0401	Y	GPK7006_2000	GPK4017_0401	Y				GPK4017_0401	Y
mixRCC_1336_01_T01	mixRCC_1336_01	1	KID_1336	GPK4022_0421	GPK4022_0401	Y	GPK7029_2000	GPK4022_0401	Y	GPK4022_0421	GPK4022_0401	Y	GPK4022_0401	Y
pRCC1_1472_01_T01	pRCC1_1472_01	1	KID_1472	GPK7013_2000	GPK4034_0401	Y	GPK7013_2000	GPK4034_0401	Y				GPK4034_0401	Y
pRCC1_1501_01_T01	pRCC1_1501_01	1	KID_1501	GPK4045_0421	GPK4045_0401	Y	GPK7060_2000	GPK4045_0401	Y	GPK4045_0421	GPK4045_0401	Y	GPK4045_0401	Y
pRCC1_1546_01_T01	pRCC1_1546_01	1	KID_1546	GPK4046_0421	GPK4046_0401	Y	GPK7004_2000	GPK4046_0401	Y	GPK4046_0421	GPK4046_0401	Y	GPK4046_0401	Y
pRCC2_1824_13_T01	pRCC2_1824_13	13	KID_1824	GPK4047_0421	GPK4047_0401	Y	GPK4047_0421	GPK4047_0401	Y	GPK4047_0421	GPK4047_0401	Y	GPK4047_0401	Y
pRCC2_1824_13_T02	pRCC2_1824_13	13	KID_1824	GPK4047_0421	GPK4047_0402	Y	GPK4047_0421	GPK4047_0402	Y	GPK4047_0421	GPK4047_0402	Y	GPK4047_0402	Y
pRCC2_1824_13_T03	pRCC2_1824_13	13	KID_1824	GPK4047_0421	GPK4047_0403	Y	GPK4047_0421	GPK4047_0403	Y	GPK4047_0421	GPK4047_0403	Y	GPK4047_0403	Y
pRCC2_1824_13_T04	pRCC2_1824_13	13	KID_1824	GPK4047_0421	GPK4047_0404	Y	GPK4047_0421	GPK4047_0404	Y	GPK4047_0421	GPK4047_0404	Y	GPK4047_0404	Y
pRCC2_1824_13_T05	pRCC2_1824_13	13	KID_1824	GPK4047_0421	GPK4047_0405	Y	GPK4047_0421	GPK4047_0405	Y	GPK4047_0421	GPK4047_0405	Y	GPK4047_0405	Y
pRCC2_1824_13_T06	pRCC2_1824_13	13	KID_1824	GPK4047_0421	GPK4047_0406	Y	GPK4047_0421	GPK4047_0406	Y	GPK4047_0421	GPK4047_0406	Y	GPK4047_0406	Y
pRCC2_1824_13_T07	pRCC2_1824_13	13	KID_1824	GPK4047_0421	GPK4047_0407	Y	GPK4047_0421	GPK4047_0407	Y	GPK4047_0421	GPK4047_0407	Y	GPK4047_0407	Y
pRCC2_1824_13_T08	pRCC2_1824_13	13	KID_1824	GPK4047_0421	GPK4047_0408	Y	GPK4047_0421	GPK4047_0408	Y	GPK4047_0421	GPK4047_0408	Y	GPK4047_0408	Y
pRCC2_1824_13_T09	pRCC2_1824_13	13	KID_1824	GPK4047_0421	GPK4047_0409	Y	GPK4047_0421	GPK4047_0409	Y	GPK4047_0421	GPK4047_0409	Y	GPK4047_0409	Y
pRCC2_1824_13_T10	pRCC2_1824_13	13	KID_1824	GPK4047_0421	GPK4047_0410	Y	GPK4047_0421	GPK4047_0410	Y	GPK4047_0421	GPK4047_0410	Y	GPK4047_0410	Y
pRCC2_1824_13_M01	pRCC2_1824_13	13	KID_1824	GPK4047_0421	GPK4047_0431	Y	GPK4047_0421	GPK4047_0431	Y	GPK4047_0421	GPK4047_0431	Y	GPK4047_0431	Y
pRCC2_1824_13_M02	pRCC2_1824_13	13	KID_1824	GPK4047_0421	GPK4047_0432	Y	GPK4047_0421	GPK4047_0432	Y	GPK4047_0421	GPK4047_0432	Y	GPK4047_0432	Y
pRCC2_1824_13_M03	pRCC2_1824_13	13	KID_1824	GPK4047_0421	GPK4047_0433	Y	GPK4047_0421	GPK4047_0433	Y	GPK4047_0421	GPK4047_0433	Y	GPK4047_0433	Y
pRCC2_1782_08_T01	pRCC2_1782_08	8	KID_1782	GPK4048_0421	GPK4048_0401	Y	GPK7005_2000	GPK4048_0401	Y	GPK4048_0421	GPK4048_0401	Y	GPK4048_0401	Y
pRCC2_1782_08_T02	pRCC2_1782_08	8	KID_1782	GPK4048_0421	GPK4048_0402	Y	GPK7005_2000	GPK4048_0402	Y	GPK4048_0421	GPK4048_0402	Y	GPK4048_0402	Y
pRCC2_1782_08_T03	pRCC2_1782_08	8	KID_1782	GPK4048_0421	GPK4048_0403	Y	GPK7005_2000	GPK4048_0403	Y	GPK4048_0421	GPK4048_0403	Y	GPK4048_0403	Y
pRCC2_1782_08_T04	pRCC2_1782_08	8	KID_1782	GPK4048_0421	GPK4048_0404	Y	GPK7005_2000	GPK4048_0404	Y	GPK4048_0421	GPK4048_0404	Y	GPK4048_0404	Y
pRCC2_1782_08_T05	pRCC2_1782_08	8	KID_1782	GPK4048_0421	GPK4048_0405	Y	GPK7005_2000	GPK4048_0405	Y	GPK4048_0421	GPK4048_0405	Y	GPK4048_0405	Y
pRCC2_1782_08_T06	pRCC2_1782_08	8	KID_1782	GPK4048_0421	GPK4048_0406	Y	GPK7005_2000	GPK4048_0406	Y	GPK4048_0421	GPK4048_0406	Y	GPK4048_0406	Y
pRCC2_1782_08_T07	pRCC2_1782_08	8	KID_1782	GPK4048_0421	GPK4048_0407	Y	GPK7005_2000	GPK4048_0407	Y	GPK4048_0421	GPK4048_0407	Y	GPK4048_0407	Y
pRCC2_1782_08_T08	pRCC2_1782_08	8	KID_1782	GPK4048_0421	GPK4048_0408	Y	GPK7005_2000	GPK4048_0408	Y	GPK4048_0421	GPK4048_0408	Y	GPK4048_0408	Y
pRCC2_1851_04_T01	pRCC2_1851_04	4	KID_1851	GPK7047_2000	GPK4003_0401	Y
pRCC2_1851_04_T02	pRCC2_1851_04	4	KID_1851	GPK7047_2000	GPK4003_0402	Y	GPK7047_2000	GPK4003_0402	Y				GPK4003_0402	Y
pRCC2_1851_04_T03	pRCC2_1851_04	4	KID_1851	GPK7047_2000	GPK4003_0403	Y	GPK7047_2000	GPK4003_0403	Y				GPK4003_0403	Y
pRCC2_1851_04_T04	pRCC2_1851_04	4	KID_1851	GPK7047_2000	GPK4003_0404	Y	GPK7047_2000	GPK4003_0404	Y				GPK4003_0404	Y
pRCC2_1568_04_T01	pRCC2_1568_04	4	KID_1568	GPK4006_0421	GPK4006_0401	Y	GPK4006_0421	GPK4006_0401	Y	GPK4006_0421	GPK4006_0401	Y	GPK4006_0401	Y
pRCC2_1568_04_T02	pRCC2_1568_04	4	KID_1568	GPK4006_0421	GPK4006_0402	Y	GPK4006_0421	GPK4006_0402	Y	GPK4006_0421	GPK4006_0402	Y	GPK4006_0402	Y
pRCC2_1568_04_T03	pRCC2_1568_04	4	KID_1568	GPK4006_0421	GPK4006_0403	Y	GPK4006_0421	GPK4006_0403	Y	GPK4006_0421	GPK4006_0403	Y	GPK4006_0403	Y
pRCC2_1568_04_T04	pRCC2_1568_04	4	KID_1568	GPK4006_0421	GPK4006_0404	Y	GPK4006_0421	GPK4006_0404	Y	GPK4006_0421	GPK4006_0404	Y	GPK4006_0404	Y
pRCC2_1494_04_T01	pRCC2_1494_04	4	KID_1494	GPK7059_2000	GPK4043_0401	Y	GPK7059_2000	GPK4043_0401	Y				GPK4043_0401	Y
pRCC2_1494_04_T02	pRCC2_1494_04	4	KID_1494	GPK7059_2000	GPK4043_0402	Y	GPK7059_2000	GPK4043_0402	Y				GPK4043_0402	Y
pRCC2_1494_04_T03	pRCC2_1494_04	4	KID_1494	GPK7059_2000	GPK4043_0403	Y	GPK7059_2000	GPK4043_0403	Y				GPK4043_0403	Y
pRCC2_1494_04_T04	pRCC2_1494_04	4	KID_1494	GPK7059_2000	GPK4043_0404	Y	GPK7059_2000	GPK4043_0404	Y				GPK4043_0404	Y
pRCC2_1552_03_T01	pRCC2_1552_03	3	KID_1552	GPK4018_0421	GPK4018_0401	Y	GPK7025_2000	GPK4018_0401	Y	GPK4018_0421	GPK4018_0401	Y	GPK4018_0401	Y
pRCC2_1552_03_T02	pRCC2_1552_03	3	KID_1552	GPK4018_0421	GPK4018_0402	Y	GPK7025_2000	GPK4018_0402	Y	GPK4018_0421	GPK4018_0402	Y	GPK4018_0402	Y
pRCC2_1552_03_T03	pRCC2_1552_03	3	KID_1552	GPK4018_0421	GPK4018_0403	Y	GPK7025_2000	GPK4018_0403	Y	GPK4018_0421	GPK4018_0403	Y	GPK4018_0403	Y
pRCC2_1429_03_T01	pRCC2_1429_03	3	KID_1429	GPK4029_0421	GPK4029_0401	Y	GPK4029_0421	GPK4029_0401	Y	GPK4029_0421	GPK4029_0401	Y	GPK4029_0401	Y
pRCC2_1429_03_T02	pRCC2_1429_03	3	KID_1429	GPK4029_0421	GPK4029_0402	Y	GPK4029_0421	GPK4029_0402	Y	GPK4029_0421	GPK4029_0402	Y	GPK4029_0402	Y
pRCC2_1429_03_T03	pRCC2_1429_03	3	KID_1429	GPK4029_0421	GPK4029_0403	Y	GPK4029_0421	GPK4029_0403	Y	GPK4029_0421	GPK4029_0403	Y	GPK4029_0403	Y
pRCC2_1479_03_T01	pRCC2_1479_03	3	KID_1479	GPK4038_0421	GPK4038_0401	Y	GPK7058_2000	GPK4038_0401	Y	GPK4038_0421	GPK4038_0401	Y	GPK4038_0401	Y
pRCC2_1479_03_T02	pRCC2_1479_03	3	KID_1479	GPK4038_0421	GPK4038_0402	Y	GPK7058_2000	GPK4038_0402	Y	GPK4038_0421	GPK4038_0402	Y	GPK4038_0402	Y
pRCC2_1479_03_T03	pRCC2_1479_03	3	KID_1479	GPK4038_0421	GPK4038_0403	Y	GPK7058_2000	GPK4038_0403	Y	GPK4038_0421	GPK4038_0403	Y	GPK4038_0403	Y
pRCC2_1799_02_T01	pRCC2_1799_02	2	KID_1799	GPK4001_0421	GPK4001_0401	Y	GPK7035_2000	GPK4001_0401	Y	GPK4001_0421	GPK4001_0401	Y	GPK4001_0401	Y
pRCC2_1799_02_T02	pRCC2_1799_02	2	KID_1799	GPK4001_0421	GPK4001_0402	Y	GPK7035_2000	GPK4001_0402	Y	GPK4001_0421	GPK4001_0402	Y	GPK4001_0402	Y
pRCC2_1410_02_T01	pRCC2_1410_02	2	KID_1410	GPK4026_0421	GPK4026_0401	Y	GPK4026_0421	GPK4026_0401	Y	GPK4026_0421	GPK4026_0401	Y	GPK4026_0401	Y
pRCC2_1410_02_T02	pRCC2_1410_02	2	KID_1410	GPK4026_0421	GPK4026_0402	Y	GPK4026_0421	GPK4026_0402	Y	GPK4026_0421	GPK4026_0402	Y	GPK4026_0402	Y
pRCC2_1298_01_T01	pRCC2_1298_01	1	KID_1298	GPK4021_0421	GPK4021_0401	Y	GPK7023_2000	GPK4021_0401	Y	GPK4021_0421	GPK4021_0401	Y	GPK4021_0401	Y
pRCC2_1396_01_T01	pRCC2_1396_01	1	KID_1396	GPK7030_2000	GPK4024_0401	Y	GPK7030_2000	GPK4024_0401	Y				GPK4024_0401	Y
pRCC1_1401_01_T01	pRCC1_1401_01	1	KID_1401				GPK7002_2000	GPK4023_0401	Y	GPK4023_0421	GPK4023_0401	Y	GPK4023_0401	Y
pRCC1_1402_01_T01	pRCC1_1402_01	1	KID_1402				GPK7049_2000	GPK4039_0401	Y	GPK4039_0421	GPK4039_0401	Y	GPK4039_0401	Y
pRCC1_1405_01_T01	pRCC1_1405_01	1	KID_1405				GPK7045_2000	GPK4025_0401	Y				GPK4025_0401	Y
pRCC1_1418_01_T01	pRCC1_1418_01	1	KID_1418				GPK4028_0421	GPK4028_0401	Y	GPK4028_0421	GPK4028_0401	Y	GPK4028_0401	Y
pRCC1_1426_01_T01	pRCC1_1426_01	1	KID_1426				GPK7041_2000	GPK4033_0401	Y				GPK4033_0401	Y
pRCC1_1434_01_T01	pRCC1_1434_01	1	KID_1434				GPK7055_2000	GPK4030_0401	Y	GPK4030_0421	GPK4030_0401	Y	GPK4030_0401	Y
pRCC1_1459_01_T01	pRCC1_1459_01	1	KID_1459				GPK7015_2000	GPK4042_0401	Y				GPK4042_0401	Y
pRCC1_1464_01_T01	pRCC1_1464_01	1	KID_1464				GPK4037_0421	GPK4037_0401	Y	GPK4037_0421	GPK4037_0401	Y	GPK4037_0401	Y
pRCC1_1656_01_T01	pRCC1_1656_01	1	KID_1656				GPK4016_0421	GPK4016_0401	Y	GPK4016_0421	GPK4016_0401	Y	GPK4016_0401	Y
pRCC1_1844_01_T01	pRCC1_1844_01	1	KID_1844				GPK4004_0421	GPK4004_0401	Y	GPK4004_0421	GPK4004_0401	Y	GPK4004_0401	Y
