## Supplementary material for "The genomic and epigenomic evolutionary history of papillary renal cell carcinomas": Supplementary Data 3.xlsx

### Sheet: Data S3
Data S3. Gene list for targeted sequencing
Gene Symbol	Gene full name
ACO1	aconitase 1, soluble
ACVR1B	activin A receptor, type IB
ADNP	activity-dependent neuroprotector homeobox
AJUBA	jub, ajuba homolog (Xenopus laevis)
AKT1	v-akt murine thymoma viral oncogene homolog 1
ALK	anaplastic lymphoma receptor tyrosine kinase
ALKBH6	alkB, alkylation repair homolog 6 (E. coli)
ALPK2	alpha-kinase 2
ANK3	ankyrin 3, node of Ranvier (ankyrin G)
APC	adenomatous polyposis coli
APOL2	apolipoprotein L, 2
ARHGAP35	glucocorticoid receptor DNA binding factor 1
ARID1A	AT rich interactive domain 1A (SWI-like)
ARID2	AT rich interactive domain 2 (ARID, RFX-like)
ARID5B	AT rich interactive domain 5B (MRF1-like)
ASXL1	additional sex combs like 1 (Drosophila)
ASXL2	additional sex combs like 2 (Drosophila)
ATM	ataxia telangiectasia mutated
ATP5B	ATP synthase, H+ transporting, mitochondrial F1 complex, beta polypeptide
AXIN2	axin 2 (conductin, axil)
AZGP1	alpha-2-glycoprotein 1, zinc-binding
B2M	beta-2-microglobulin
BAP1	BRCA1 associated protein-1 (ubiquitin carboxy-terminal hydrolase)
BCLAF1	BCL2-associated transcription factor 1
BCOR	BCL6 co-repressor
BHMT2	betaine-homocysteine methyltransferase 2
BRAF	v-raf murine sarcoma viral oncogene homolog B1
BRCA1	breast cancer 1, early onset
BRE	brain and reproductive organ-expressed (TNFRSF1A modulator)
C3orf70	chromosome 3 open reading frame 70
CAP2	CAP, adenylate cyclase-associated protein, 2 (yeast)
CARD11	caspase recruitment domain family, member 11
CASP8	caspase 8, apoptosis-related cysteine peptidase
CBFB	core-binding factor, beta subunit
CCDC120	coiled-coil domain containing 120
CCDC6	coiled-coil domain containing 6
CCND1	cyclin D1
CD1D	CD1d molecule
CD70	CD70 molecule
CD79B	CD79b molecule, immunoglobulin-associated beta
CDC27	cell division cycle 27 homolog (S. cerevisiae)
CDH1	cadherin 1, type 1, E-cadherin (epithelial)
CDK12	cyclin-dependent kinase 12
CDK4	cyclin-dependent kinase 4
CDKN1A	cyclin-dependent kinase inhibitor 1A (p21, Cip1)
CDKN1B	cyclin-dependent kinase inhibitor 1B (p27, Kip1)
CDKN2A	cyclin-dependent kinase inhibitor 2A (melanoma, p16, inhibits CDK4)
CEBPA	CCAAT/enhancer binding protein (C/EBP), alpha
CEP76	centrosomal protein 76kDa
CHD4	chromodomain helicase DNA binding protein 4
CHD8	chromodomain helicase DNA binding protein 8
CNBD1	cyclic nucleotide binding domain containing 1
CNKSR1	connector enhancer of kinase suppressor of Ras 1
COL5A1	collagen, type V, alpha 1
CREBBP	CREB binding protein (Rubinstein-Taybi syndrome)
CTCF	CCCTC-binding factor (zinc finger protein)
CTNNB1	catenin (cadherin-associated protein), beta 1, 88kDa
CUL4B	cullin 4B
CUX1	cut-like homeobox 1
DDX3X	DEAD (Asp-Glu-Ala-Asp) box polypeptide 3, X-linked
DDX5	DEAD (Asp-Glu-Ala-Asp) box polypeptide 5
DIAPH1	diaphanous homolog 1 (Drosophila)
DIS3	DIS3 mitotic control homolog (S. cerevisiae)
DNAH12	dynein, axonemal, heavy chain 12
DNER	delta/notch-like EGF repeat containing
DNMT3A	DNA (cytosine-5-)-methyltransferase 3 alpha
EGFR	epidermal growth factor receptor (erythroblastic leukemia viral (v-erb-b) oncogene homolog, avian)
EIF2S2	eukaryotic translation initiation factor 2, subunit 2 beta, 38kDa
ELF3	E74-like factor 3 (ets domain transcription factor, epithelial-specific )
EP300	E1A binding protein p300
EPHA2	EPH receptor A2
ERBB2	v-erb-b2 erythroblastic leukemia viral oncogene homolog 2, neuro/glioblastoma derived oncogene homolog (avian)
ERBB3	v-erb-b2 erythroblastic leukemia viral oncogene homolog 3 (avian)
ERCC2	excision repair cross-complementing rodent repair deficiency, complementation group 2 (xeroderma pigmentosum D)
EZH1	enhancer of zeste homolog 1 (Drosophila)
EZH2	enhancer of zeste homolog 2 (Drosophila)
EZR	ezrin
FAM166A	family with sequence similarity 166, member A
FAM46C	family with sequence similarity 46, member C
FAT1	FAT tumor suppressor homolog 1 (Drosophila)
FBXW7	F-box and WD repeat domain containing 7
FGFBP1	fibroblast growth factor binding protein 1
FGFR2	fibroblast growth factor receptor 2 (bacteria-expressed kinase, keratinocyte growth factor receptor, craniofacial dysostosis 1, Crouzon syndrome, Pfeiffer syndrome, Jackson-Weiss syndrome)
FGFR3	fibroblast growth factor receptor 3 (achondroplasia, thanatophoric dwarfism)
FLG	filaggrin
FLT3	fms-related tyrosine kinase 3
FOXA1	forkhead box A1
FOXQ1	forkhead box Q1
FRMD7	FERM domain containing 7
GATA3	GATA binding protein 3
GNA13	guanine nucleotide binding protein (G protein), alpha 13
GNPTAB	N-acetylglucosamine-1-phosphate transferase, alpha and beta subunits
GOT1	glutamic-oxaloacetic transaminase 1, soluble (aspartate aminotransferase 1)
GPS2	G protein pathway suppressor 2
GUSB	glucuronidase, beta
HIST1H1E	histone cluster 1, H1e
HIST1H3B	histone cluster 1, H3b
HIST1H4E	histone cluster 1, H4e
HLA-A	major histocompatibility complex, class I, A
HLA-B	major histocompatibility complex, class I, B
HRAS	v-Ha-ras Harvey rat sarcoma viral oncogene homolog
HSP90AB1	heat shock protein 90kDa alpha (cytosolic), class B member 1
IDH1	isocitrate dehydrogenase 1 (NADP+), soluble
IDH2	isocitrate dehydrogenase 2 (NADP+), mitochondrial
IL7R	interleukin 7 receptor
ING1	inhibitor of growth family, member 1
INPPL1	inositol polyphosphate phosphatase-like 1
INTS12	integrator complex subunit 12
IPO7	importin 7
IRF4	interferon regulatory factor 4
IRF6	interferon regulatory factor 6
ITPKB	inositol 1,4,5-trisphosphate 3-kinase B
KDM5C	lysine (K)-specific demethylase 5C
KDM6A	lysine (K)-specific demethylase 6A
KEAP1	kelch-like ECH-associated protein 1
KEL	Kell blood group, metallo-endopeptidase
KIT	v-kit Hardy-Zuckerman 4 feline sarcoma viral oncogene homolog
KLHL8	kelch-like 8 (Drosophila)
KRAS	v-Ki-ras2 Kirsten rat sarcoma viral oncogene homolog
LCTL	lactase-like
MAP2K1	mitogen-activated protein kinase kinase 1
MAP2K4	mitogen-activated protein kinase kinase 4
MAP3K1	mitogen-activated protein kinase kinase kinase 1
MAP4K3	mitogen-activated protein kinase kinase kinase kinase 3
MBD1	methyl-CpG binding domain protein 1
MED12	mediator complex subunit 12
MED23	mediator complex subunit 23
MET	met proto-oncogene (hepatocyte growth factor receptor)
MGA	MAX gene associated
MICALCL	MICAL C-terminal like
MLL	myeloid/lymphoid or mixed-lineage leukemia (trithorax homolog, Drosophila)
MLL2	myeloid/lymphoid or mixed-lineage leukemia 2
MLL3	myeloid/lymphoid or mixed-lineage leukemia 3
MLL4	myeloid/lymphoid or mixed-lineage leukemia 2
MORC4	MORC family CW-type zinc finger 4
MPO	myeloperoxidase
MTOR	mechanistic target of rapamycin (serine/threonine kinase)
MUC17	mucin 17, cell surface associated
MXRA5	matrix-remodelling associated 5
MYB	v-myb myeloblastosis viral oncogene homolog (avian)
MYCN	v-myc myelocytomatosis viral related oncogene, neuroblastoma derived (avian)
MYD88	myeloid differentiation primary response gene (88)
MYOCD	myocardin
NBPF1	neuroblastoma breakpoint family, member 1
NCOR1	nuclear receptor co-repressor 1
NF1	neurofibromin 1 (neurofibromatosis, von Recklinghausen disease, Watson disease)
NFE2L2	nuclear factor (erythroid-derived 2)-like 2
NOTCH1	Notch homolog 1, translocation-associated (Drosophila)
NPM1	nucleophosmin (nucleolar phosphoprotein B23, numatrin)
NRAS	neuroblastoma RAS viral (v-ras) oncogene homolog
NSD1	nuclear receptor binding SET domain protein 1
NTN4	netrin 4
NUP210L	nucleoporin 210kDa-like
ODAM	odontogenic, ameloblast asssociated
OMA1	OMA1 homolog, zinc metallopeptidase (S. cerevisiae)
OR4A16	olfactory receptor, family 4, subfamily A, member 16
OR52N1	olfactory receptor, family 52, subfamily N, member 1
OTUD7A	OTU domain containing 7A
PAPD5	PAP associated domain containing 5
PBRM1	polybromo 1
PCBP1	poly(rC) binding protein 1
PDCD2L	programmed cell death 2-like
PDSS2	prenyl (decaprenyl) diphosphate synthase, subunit 2
PHF6	PHD finger protein 6
PIK3CA	phosphoinositide-3-kinase, catalytic, alpha polypeptide
PIK3R1	phosphoinositide-3-kinase, regulatory subunit 1 (alpha)
PLCG2	phospholipase C, gamma 2 (phosphatidylinositol-specific)
POLE	polymerase (DNA directed), epsilon
POU2AF1	POU class 2 associating factor 1
POU2F2	POU class 2 homeobox 2
PPM1D	protein phosphatase 1D magnesium-dependent, delta isoform
PPP2R1A	protein phosphatase 2 (formerly 2A), regulatory subunit A , alpha isoform
PPP6C	protein phosphatase 6, catalytic subunit
PRDM1	PR domain containing 1, with ZNF domain
PTEN	phosphatase and tensin homolog (mutated in multiple advanced cancers 1)
PTPN11	protein tyrosine phosphatase, non-receptor type 11 (Noonan syndrome 1)
QKI	quaking homolog, KH domain RNA binding (mouse)
RAB40A	RAB40A, member RAS oncogene family
RAC1	ras-related C3 botulinum toxin substrate 1 (rho family, small GTP binding protein Rac1)
RAD21	RAD21 homolog (S. pombe)
RASA1	RAS p21 protein activator (GTPase activating protein) 1
RB1	retinoblastoma 1 (including osteosarcoma)
RBM10	RNA binding motif protein 10
RHEB	Ras homolog enriched in brain
RHOA	ras homolog gene family, member A
RIT1	Ras-like without CAAX 1
RPL5	ribosomal protein L5
RPS15	ribosomal protein S15
RPS2	ribosomal protein S2
RSBN1L	round spermatid basic protein 1-like
RUNX1	runt-related transcription factor 1 (acute myeloid leukemia 1; aml1 oncogene)
RXRA	retinoid X receptor, alpha
SACS	spastic ataxia of Charlevoix-Saguenay (sacsin)
SELP	selectin P (granule membrane protein 140kDa, antigen CD62)
SEPT12	septin 12
SERPINB13	serpin peptidase inhibitor, clade B (ovalbumin), member 13
SETD2	SET domain containing 2
SETDB1	SET domain, bifurcated 1
SF3B1	splicing factor 3b, subunit 1, 155kDa
SFRS2	splicing factor, arginine/serine-rich 2
SGK1	serum/glucocorticoid regulated kinase 1
SIRT4	sirtuin (silent mating type information regulation 2 homolog) 4 (S. cerevisiae)
SLC1A3	solute carrier family 1 (glial high affinity glutamate transporter), member 3
SLC26A3	solute carrier family 26, member 3
SLC44A3	solute carrier family 44, member 3
SLC4A5	solute carrier family 4, sodium bicarbonate cotransporter, member 5
SMAD2	SMAD family member 2
SMAD4	SMAD family member 4
SMARCA4	SWI/SNF related, matrix associated, actin dependent regulator of chromatin, subfamily a, member 4
SMARCB1	SWI/SNF related, matrix associated, actin dependent regulator of chromatin, subfamily b, member 1
SMC1A	structural maintenance of chromosomes 1A
SMC3	structural maintenance of chromosomes 3
SNX25	sorting nexin 25
SOS1	son of sevenless homolog 1 (Drosophila)
SOX17	SRY (sex determining region Y)-box 17
SPEN	spen homolog, transcriptional regulator (Drosophila)
SPOP	speckle-type POZ protein
STAG2	stromal antigen 2
STK11	serine/threonine kinase 11
STK19	serine/threonine kinase 19
STX2	syntaxin 2
TAP1	transporter 1, ATP-binding cassette, sub-family B (MDR/TAP)
TBC1D12	TBC1 domain family, member 12
TBL1XR1	transducin (beta)-like 1 X-linked receptor 1
TBX3	T-box 3 (ulnar mammary syndrome)
TCEB1	transcription elongation factor B (SIII), polypeptide 1 (15kDa, elongin C)
TCF7L2	transcription factor 7-like 2 (T-cell specific, HMG-box)
TCP11L2	t-complex 11 (mouse)-like 2
TET2	tet oncogene family member 2
TGFBR2	transforming growth factor, beta receptor II (70/80kDa)
TIMM17A	translocase of inner mitochondrial membrane 17 homolog A (yeast)
TNF	tumor necrosis factor (TNF superfamily, member 2)
TNFRSF14	tumor necrosis factor receptor superfamily, member 14 (herpesvirus entry mediator)
TP53	tumor protein p53
TP53BP1	tumor protein p53 binding protein 1
TPX2	TPX2, microtubule-associated, homolog (Xenopus laevis)
TRAF3	TNF receptor-associated factor 3
TRIM23	tripartite motif-containing 23
TSC1	tuberous sclerosis 1
TTLL9	tubulin tyrosine ligase-like family, member 9
TXNDC8	thioredoxin domain containing 8 (spermatozoa)
U2AF1	U2 small nuclear RNA auxiliary factor 1
VHL	von Hippel-Lindau tumor suppressor
WASF3	WAS protein family, member 3
WT1	Wilms tumor 1
XIRP2	xin actin-binding repeat containing 2
XPO1	exportin 1 (CRM1 homolog, yeast)
ZFHX3	zinc finger homeobox 3
ZNF180	zinc finger protein 180
ZNF471	zinc finger protein 471
ZNF483	zinc finger protein 483
ZNF620	zinc finger protein 620
ZNF750	zinc finger protein 750
ZRANB3	zinc finger, RAN-binding domain containing 3
